# Regulation of stereotypic chromatin conformations at enhancers by CLOCK:BMAL1

**DOI:** 10.1101/2024.04.24.590818

**Authors:** Xinyu Y. Nie, Neha Ahuja, Amber Hsieh, Garima Abbi, Yuchao Jiang, Jerome S. Menet

## Abstract

Cooperation between the circadian transcription factor (TF) CLOCK:BMAL1 and other TFs at *cis*-regulatory elements (CREs) is critical to daily rhythms of transcription. Yet, the mechanisms underlying this cooperation are unclear. Here, we analyzed the co-binding of multiple TFs on single DNA molecules in mouse liver using single molecule footprinting (SMF). We found that SMF reads clustered in stereotypic chromatin states that reflect distinguishable organization of TFs and nucleosomes, and that were remarkably conserved between all samples. DNA protection at CLOCK:BMAL1 binding motif (E-box) varied between CREs, from E-boxes being solely bound by CLOCK:BMAL1 to situations where other TFs competed with CLOCK:BMAL1 for E-box binding. SMF also uncovered CLOCK:BMAL1 cooperative binding at E-boxes separated by 250 bp, which structurally altered the CLOCK:BMAL1-DNA interface. Importantly, we discovered multiple nucleosomes with E-boxes at entry/exit sites that were removed upon CLOCK:BMAL1 DNA binding, thereby promoting the formation of open chromatin states that facilitate DNA binding of other TFs and that were associated with rhythmic transcription. These results demonstrate the utility of SMF for studying how CLOCK:BMAL1 and other TFs regulate stereotypical chromatin states at CREs to promote transcription.
