## Supplementary material for "Regulation of stereotypic chromatin conformations at enhancers by CLOCK:BMAL1": MS26_Sup_Table1.xlsx

### Sheet: Sheet1
name	chr	start (mm10)	end (mm10)	sequence	F_primer_sequence	R_primer_sequence		contain umi (Forward)	contain umi (reverse)
Por_distal_enhancer	chr5	135674788	135675224	GGTTCTCTGAGCACAGAATTCTTCCCCCACCCCCACCCCACCCCCACCCCACCCCCACCCCGACTTTGTTCCTGGATCCGTTATGCAACCCAAGCTTCAACTCTGGGTTTGTAGTGTGTCCAGGACCTTGAGGGGAGAGGGACTTTGAAAGCCACGCCTTTCCTCCAGCCTCACCCTTCACGTTTGTGGTCCACGTGCTGTTAGGCCAAGAAACCCTACTGCCCTCTCTCCTCAGTGTAGCAAACAATCCGCTGATTGATTCTCTCTGTCCCGCGATCTCCCCGGCTACAGCTGAATGTTGCTATGGCAACTGTAACCTGCTGTGAAAGGGCTTCTAAGGAGTCTCTCGCTGTGCTTCTGCTGTTAGCACCTCCTGTGGTTCTTAACCTCAGCTATAAG…	GGTTTTTTGAGYATAGAATTTTTTTTTT	CCATCTTCTCTCACTTCTRCCCAAT		N	N
Dbp_promoter	chr7	45704744	45705232	CTGTGAACACTCGGCTCCTTTAAGAGGTACCCCTCTTGCCCCACACCCGCATCCGATAGCACGCGCAAAGCCATGTGCTTCCCCCTTCTTCCTGCCTCATTGGCCCGAAGTGGGTCACGGTCCCGCCTCCAGCGCCTCCTCCCATTGGCCAAATATAGGTCAGTGTCCCGCCTTCTTCCAAAAGGCGAGGCAACTACACAAGTTCAGCCCCTCACGCGCCTCCAGGGTCTTGGCATATCCCTTCATCTCATTGGCTGAGCGTCTCAAGGGCTCGAGACGTGATTGGTTCTTGCCAGAAGCCGGAGGAAGGCACGCGGCTGGGGTGCATGGCCCAAGTGGAGGGAGGGGGCCCGGAGGAGGGGCGCGCGCTCTGGCGTCCGGTGTTTTGGTTTAGATTTT…	TTGTGAATATTTGGYTTTTTTAAGAGG	CAAAAATATRCACCCAAAARCAAAAA		N	N
Per1_TSS/1st_intron	chr11	69098619	69099053	GTAGGTTTCTCTTGAGCACTTCCTGTGGCCCAGGTATCCTCCCTGAAAAGGGGTAGTTTCCCTCCCTCACTTCCCTTTCATTATTGACGGTGTGAGACATCCTGATCGCATTGGCTGACTGAGCGGTGTCTGAGGCCCTTCAGCCCAGCACCAGCACCCAAGTCCACGTGCAGGGATGTGTGTGACACAGCCCTGACCTCAGTGGGGGCCAGTAGCCAATCAGATGCCAGGAAGAGATCCTTAGCCAACCGGGGGCGGGGCCTGCGGCTCTTCGGGCAGAAGGCCAATGAGGGGCAGGGCCTGGCATTATGCAACCCGCCTCCCAGCCTCGCGGAGCTTCTGGGTTGCGGGCCGAAACGGCAAGCGGATGGAGGGCGCTCGAACGGCCAGGTAGGGATC…	GTAGGTTTTTTTTGAGYATTTTTTGTG	CTCCAAAACAAAAACTAACCCTAAA		N	N
intergenic_enhancer	chr17	29396648	29397157	CATCCTTAGCTACAGGGAGAGTTGGCCACCAGCCTAGTAGTTTGTGCCACATGAGACTATGTATCAAAATCAACAACAAAACAAACAAAAAAAAATCTTTTCTAGACAGATTTCTAGCGTCAGCCCAAATGAGAGATTGGCTACATCCAGAATCCATTTCATGCCAACCTGAGATCACCTATCATTTTGCCTGAAGTCTCACGGGTGGCACCCAGTGTGGGCCTGGCATAGCGCCATACTGATGAGGAAATACATAGATAAGGGGAAGAGTGTAGTTCTGTCTCCAAGGCCTTGGCACTGAGAGTGCCACCTGCCCACAGGCTCAGACAGCCACGTGTGGACATGAGCACCTGCCATAGTCCTCCTGAGTATGGTGTCTCCCGGGTCCTTTCGGTTGTT…	TATTTTTAGYTATAGGGAGAGTTGG	CTCAATCCTCTCTATTCCTAACA		N	N
upstream_Inmt_TSS	chr6	55175971	55176347	GGGAGTAAACTTTGACAGCACCTCCCCAAATCACTAGGCCTGTGTGTTGCCAAGCCCTGTATTTGGACAAACAATTGAAAACGTGTCACAACACTGCACAGAGCGCCACCCATCCACATCCACGTGTGTGCACATGTGCATCTTGTCCTCTGCCCCCAGAATCATCAGCTCACTTAGATCTGCTGTGGTCTGGTCTGGTTGCTTTGAAAAATGATGCCCCAGTTTGCCGTCTTTTGCTTTGGTAAACAACCATGACCCAAAGCAACCTGGGAAGGAAAGGGTTTATTTGACTTGCACCTCCTGACCACAGTTTGTCACTGAGGAAGGGCAGGGCAGGAGCTCAAGCAGGAGTAGAGGTGGGGACATTGAAAGACCAC	GGGAGTAAATTTTGATAGYATTTTTTTAAA	ATAATCTTTCAATATCCCCACCTCTA		N	N
Nr1d1_1st_intron	chr11	98773743	98774248	AGTCTGAGAGGAAAAGAAGCCAGGCGGGGGCGGTGAGTCAGCCCAGCTTCACCCAGATCTAGGCGGAGAAGGGCGGGGCGGGAGCCTGGCCCTCAGCTGGCCTCACGTCCCCACTCCACGTGTGCCCCTCGCACGTGGCACCCCAACGAGGAACCCCGGAACTCGAAGCACCGCCTTCTCCGCTTCCCTTCTGTCGCAAGGAAAACCCCGCCCTCGCCCCGCCCCTCCCGGGCGTCCTGGGTCGTAGGCTGGCCCTAAAACCAAGCTGGGCCGGGACAACTGAGGGGAGGAGAGAAGGCGACAAGCGTTGCTCCGGCAACTTGAGGGGCGGAGCTCATTATGTAACGAGGCCGGGAGGCAATGACCAATGAGATGGCGGCCACGGCTTCTACTGAATGA…	AGTTTGAGAGGAAAAGAAGYTAGG	AAAAAATCAAATRCTTAAAACTCATCTC		N	N
Nav2_intron	chr7	49351845	49352243	GGTGGAGTGTGAGGTTTACCCCAGCCCAGCCCTGCAAAGGTGGCACGTGTTATATTGGCATATTTATTTTGGTTTTCCCAATACTGTTGTGAAATTATGTTTGCTTTATCCCTTGGCAACATGGGAAAGTGTCAGCGTCCCTGTGCAGGTAGGTCTGTCAGTACCCGTGACAAGTGTCCAGCCCCTTTCCCAGGGTCTGGTGGCACTGTGGTGGCTATTGTTCAACCAGCCCTTCTCACAGCCTCACGGTGACTTTTCCCACACTGCTGTGACACGTGACCCCCTGCAGCTCGTGGATTCAGTCTGAGCCCCTCACAAACAGTGCAATGCCCTTGGGGCTACCGCCAGTCCTGGCAAACGCTGCCCACTCTCTTCCAAACTGGGGAAACCTTTGACTTT	GGTGGAGTGTGAGGTTTATTTTAG	AAAATCAAAAATTTCCCCAATTTA		N	N
Por_CRE7	chr5	135695152	135695661	GTAGAGCAATAATCTGGAAGATTGGCTCTTGTTTGCCTGATTGTATAACAGGAAGAATAATAGACAAGGTGTGCCTTCCAAGGTGGAACCTACGTCATTTTCTTGTGAGTGAAAGTTACAGGTGGTATTGAGTCATTTGACTTTATGTACCCTGGTCACCAGTGTCTGTAGCCCTCACCTGCCTAACCCCTTCTCAGAGTTCACTCTCCACATCATCCCTCCCCGGGACAGGTCATGTTCATAACAACAGGAACTTGTGTGGCTTTGATCTTCACAGTGTGTATTGTGTACTGGGTCTGTATAAAGGTTCACTGGACCGGGTAGATACATAAAAACTCTTGGTAACCTTCCCGGCACACAGATGCAATGGTTGAGGGTCACCCAGGGTCGGTTTTCAAC…	NNNNNNDVHRHGTAGAGYAATAATTTGGAAGATTGG	CAAAAACCTAAAATRCTTAAAATAAATACTTCCCTC		Y	N
Por_CRE9	chr5	135707882	135708367	gggagggaactaagagctcctgtatgctgggcaagtgctctacttagtcactcctccagcccTAGCCCAAGGCCATCCCCTGAACTGCAGAGAGGGTTTCCTGCTAAGTCATGCTTTCACTGGTGCCTCTCCTGGCCACCTTCCTCTTTAGCAGCAGTGCCTCAGCCACGTGTCAGTCAGATGGTTCCAAATTAAGCCCTGTTATATGGGGGGAAAGGCCATCATCACCCAGGGGCATTGTAGACTTGGCTAGGAAAGGTTCTCTAGGACACTAAAGTCAAGGCCAGGCTGGGTTGGCACAGGAACTGTGAACATTGACCTGGAGAAGGCTTCTCATTGGGCTACTGCTCACCTAGCTCTCCTGTTTCCTCAGGGCCCTGGGTCTGGCCTTGGCCCATT…	NNNNBHVHGGGAGGGAATTAAGAGYTTTTGTAT	NNNNYDVYCATTCAATAAAAATTCAATAAAAARCAAA		Y	Y
Per2_TSS	chr1	91459297	91459758	GCTGTCACATAGTGGAAAACGTGACCGCGCGCGCTGAGCCCGCCCCTGCGCGCGCCATTGGTCGGAGTGCCACCTCATTTGCATACTGGCGGGGCGGAACCTGAGAGCTACGCTCATCAATTGGTGGAGACGCCCGTCGCTCTCTTTACATAAGACGCACATGGAACTCCATGTTCGCCGCCCGGGTTCCTCAATGAAGATGCTGCGCGCTCTTgcgcccccccgcgcccgggcgAGTAGGCTCGTCCACTTCCGGCCTGCGGGACTTCCATTCACCTGGCACGGCGGTGGCCCGCTCGTGCAGCCCCGGAGTGGCGCGTACCACTGCGGCGCGGGGGAATGGTGCTTGGCCGCTGCGCAACTCACAGCCGGCAGAGACCAGGGCCACCGGCCTATCAC…	NNNNVVVRGYTGTTATATAGTGGAAAAYGTGA	NNNNBYDYAAAAATATCARCAAAAARCATTCTC		Y	Y
2900026A02Rik_intron	chr5	113153020	113153465	TCACCCATCCCTAGTCAGGGACAACTGTGTCCTGCCCCAAGAACTCACGAGTGTGGCAACAGATAGTTACAGGGCTGCATCTTTCGAGTGGCTTGTCAGGACAAGCTAGCAGGCACATACACGTGCCTGTGTTCTGCGGAGGATCCAGGAAATCGGAAGACAGAAGGCCAAGCTCCCACGCTGTGCACCCGGGAACCCGGCAGCATCTGCCTTCCCGACCTCTTCAGAGGCCCTGACCCCTGAGCCTGCCCAGTCGGCTGTGTGGGTCACAGGATGACCGTGGCTTCACATGGCATGCCACCTGCTATGCTCTACAAGTCTCAGGTCACCTGTCCCAGAGGACAAAGGCCGCTTTCACTGGGCCCCGGCTGCTCACGCAAGCCTGGGCAGGCGTCAGGG…	NNNNVBHRTTATTTATTTTTAGTTAGGGATAATTGTG	NNNNVBBYCTATCTARCTATCTTCCCAAAAAA		Y	Y
Slc2a5_intron	chr4	150132718	150133136	GACCTCCTCCAGGGTGTTTCCCAAGAAGGGCATGGTGACACGTGTGCATCACACATGGCCATCACACGTGGCAGCAGCCAGTGGCTCCATTATCAGCACCTTGGGCAACAGGGGCGTGGATGGCCCGCGGGAGGGAGGTGCCCCGTGGCTACTGGGGTGAGGCCCCGGGCAGAGGGCTCTTGTAATCCGCTGTAGAATCACTGCCCAGCCGGCTGGATGTTCAAAACTGCCCCTGTGTTCAGTTAGCCATGCAGTGGATGACAGGCAGCTTCCCGAAGCTCCTCTGCCACCTGCGCTGGCCGCATAGCTCACCCGAGAAGGAAACAAACAGCCCAGCCGTGACTGGGGAGCGAAGGTCGCTGCGCTTTGCTTTCTCACAGTTCATGGGTTTGTTGTTTG…	NNNNHHHVGATTTTTTTTAGGGTGTTTTTTAAGAAG	NNNNVDDVCTTRCCAAAAAATTAATCAACAAACAAC		Y	Y
intergenic_10kb_more_of_Rps6ka1	chr4	133910534	133910995	GGGCCCCAGGACTGTCCTGTATGTCCTCCCCCAAGCCGCGTTCCGACACATGGCACGACTGGAGCCCATTTCCGAGATACCCTAGGGCCAGCATCGAGCACCCAAACCCACCAAGCCACGTGGTGCCCTGTAAATCAGCCCCGTGCTCGCTTGGCTTCCGCGTGGCTACTGCTCCCATCACCCCGCGCGCTCCCCAGATTATGACCCCGCCCCTGAGGGGGCGTTCCAACCTGAAGCCCCGCCCACACACGTGCGTGCGCGTGCTCCCTGGGCCTCCTGGGACTGGCGATAGCCAAAGCTGGTCCCTGGGAAGCTTGGGTCTGGTGTCGGCCTCGGTGAGGGCTGTGATGGTCGGGTCAGAGCCGTACATGAGCTGGGCGGTCCTGGGAGAGGCTGTCG…	NNNNHBVVGGGYTTTAGGATTGTTTTGTATG	NNNNBBYDCCRAAACTAAAARCTCCCACAA		Y	Y
Rgs16_TTS	chr1	153697630	153698087	GGCTGTGAGAACATAATAAACAAAACCTGAACAAGCTGCCCTTCGCTCTCTGCCCAGATTTCTGGCTGTCTGACTCTCTTTGAGCAAACTCTTCCCACAACACGTGGACTCCGCAGGGGGGCAGCGCGTGGCCCTGCCCTGCAGTGTCTGGCACGGGGCTGGCCACCAGGGAGAGTAGGGGTGTGGATAGACACGGGTTGATTGAGAACGGTCTGGGGCTGAGCGTAGGGGGTGGTTATGAGAGTGGCTTtgtgaagtgccatacaaatgtcaggtggtatttttattTGTGCCACCTACGGCTTGAAAATGCTGGGAGAGAAAAGGCTGGCGACGGTTTGGAAGTTTGTTCAGCTGGGGCCATCTGAGACACAGTTGGTTCATATTGCTTATAGCTGT…	NNNNVBVBGGYTGTGAGAATATAATAAATAAAATTTG	NNNNBYDBCAAAAATTTAATAACTAATRCARCACC		Y	Y
Nr1d1_intron	chr11	98663615	98664075	GGAGATGAAAGGGAGAAACAAAGTATCCATTCTAGGGATTTAGGAATTCCCCTTCCTTCTCAGCCCGGTGGTAACTTTAGCTCTATAGCCACTCAGCCAGCGGCTCTGTCCCTCTGGTTACATTGCGGGCCAGGTGATTCGGCTCCTGTGGTATGCACAGAAGAGAAGGGCCACTTGTCTGCCACACCTCTGCCAAGTACTTAGCCTGGCCGGCCATGGGTGGAGTGGGGAAAGGGGAGGATCCTCAGACACGTGTGTGAGGTGACACATGCCATGCCACCGAGTCGACAGAAGCACATGTCTTGCTCACCCACTGACACACACTAAACCAGGCAGGGCAACCTTAAAATAGCTCAAGGTTGGTCAGGGTGAACCCTGCCTGTAAAATAAGTCACAGAA…	NNNNVHRBGGAGATGAAAGGGAGAAATAAAGTA	NNNNBVVDATTTAAATCCACATAAATAACCCATCC		Y	Y
Cry2_intron	chr2	92423634	92424115	TCTCACAAGCAAGAAGGAAAGGCATGGGCACTGGAGAGGAGGGTTCACTGCGTCTGTGAGGATAAATTTCGATGGTCTGTAGGCAGATTCCTAGGCTCTCGCTGGCCGAGAAGGAGCTTATGCAAGGCCTGCCTGTCCGGGTGAGTTCATTTCCCAGTTTGTTCTCCCTGTGCTGCCCCCATTAGCCCAGATAGGAGCTGGCTGCTGCCTCTGCAGTCCCTGCCCTCCCCTGGCACGTGGCAGGGGAAGGGCTCCACAGCAAGCCTCTCCTCCTGAGGGCTTGGCTCACGTGCACAGCTGTGTGACCCAGCCTCCTGGCAGCCAGCCCTGGGTTGGGAGGAGGGCAGGGAGCAGTAGCAGCTACAGAGGGTGGCATCTCTAGTAGGGAAGGGGAGACAA…	NNNNRBVVTTTTATAAGYAAGAAGGAAAGGYATGG	NNNNVBBVAATATTTAAAARCTCTAAAAACCCCTRC		Y	Y
intergenic_10kb_more_kbtbd8	chr6	94999007	94999474	AGCAATCAATTAAAATACAAAGGCAGACCTCATGAACGTAATGATCCAAAAATACTGACCACCTGCTTTGGCTATAAAGTTTCCCAGATTGGAAGTTGAAATTGGATTTTTTTTTTCCTTTCCAGGGCATTTTGTAGGCGTCTATTGGCTCAGTGTCAGAATAGCTGGACCTCCAATAAAATGAATACAAATATTTGTGAGGTTCATTGCCTGCCGCTTGGCAGCAGGTCAGAGCTGGCCCCTAGAGAACACGTGCTCTGCAGGCACGTGGCAAGTCTGACTTGCATGGTTCAGTGAGCCAATGGGGACTGTCACTCTGGAAAAATCCACAAAGTTTAGCCCCCATTAAATCATATTGACAGCTTCTTGTTTCCCTGTTTGTCGTATTTAAGACACAGC…	NNNNVVBVAGYAATTAATTAAAATATAAAGGYAGATTTTATGA	NNNNVDVVTTTAAAATACCAAAATAATTTCACCTCCTA		Y	Y
AK019124_TSS	chr19	23135621	23136083	GCAGGTTTTCCTGATCTTCGAGGATGTGGGGGTGGAAAGTGGCCTGCCTTCTCAGCACACCTCACACCCATGGTACCTCAGGGATTAAAAAAAAAAGAAAGAAAGAAACATCGCTAGAGTTACGAAACAGGGAGGCGCGCTCACGTGGAGCGTGCGAGCCCAGTGGCTAGCGCCCCAGGGGCCAGCAACCCTCCCTCGTGGCTCCACCTCCACCTCAGGTGTGGGGGGGCTAATGTCAAGGTTAGCTCACGTGGGCGCGGGCGCCCGGAGCTCCTTGCACGAGTTTGGGGCGGATTCCTCGTCCCCCAATCTAGGGCAGTTTGTTCAACTGCAGCAAAGAGAGCTTGATGTTCCAGCAGGGAAGGGATTTCTGAGAACTGGGACTGTCCTCAAATGAAC…	NNNNRBHHGYAGGTTTTTTTGATTTTYGAGGATG	NNNNBBBDCTARCATCRCCCTTTTAAAAAATCTTC		Y	Y
NR1D1_TSS	chr11	98775262	98775743	GAGCCTTTCCCTGGGACAGAGGGCTCTGCGCAGGCGCCAGCAGCCCAGGGTTCCCGGGCCGCACGCGGCACTGGAGCAGGTACCATGTGATTCCAGGGAGCGCCTCGTGCCCCAGTGACACACTTTTCCAGCAGCCGGCACGTTGAGATCTGTGCGCCTGCGCACCGCCAGGATTGTTGGGATTTGTAGTCTACTGACAATGTAGGTGGAGTGTGCCTATTCCTTTTCTGCTTTGCAAAAGTGCTTGCTGGCAGCGGGGAGGAGCTGAAAGTGGACTGGGGTGGGGTTTTCTGAAGAGTCAGGGTGGCGTGTTTGGAAAGCCTTGTATGGCAAGGGCATGTGAATTCCTGGGGAGGGCCTGGCAAGCTTTACTGCTCCGTGGAAGATCAAAGCTAAAAG…	NNNNHRVRGAGYTTTTTTTTGGGATAGAGGG	NNNNVDVDCCCCTAATCACCACTAACCTC		Y	Y
Pptc7_intron	chr5	122314949	122315430	GACAGCCTCTGGGTCAAGGTGCTTCCTTTTCCACACTGGCTGCTGCCGGTTTTGGCCTCTGAGTACCAGATCCGCAGGCAAGATTTGGGACAGGCAGGCTAGTGGCACAGTCTGCTGCCCTGCCGTGAGGTGGAGGTAGCAGCCCGTGGAGCCCAGCTCACCAGCATGTGACTCCGGCTCGTGTTTCAGTGTGGTCGAGAGTTTCCAGCGGCACAGTGTGTTCAGTCAGAATGGGCAGAGCTGCAGCTGGCGGGACACCAAGCTCATGGGCGGGAGTGTTAGCAGAGCACGGGCTGTCCAATGGGAGGGAGGCTCTCACAGGCAGAATGGCAAAGGCCACTCGTGGAAAGGAAAACCTCAGCATAAAACAGAGCCCTGTGCCAGCCTGGCCTTTACTCT…	NNNNBHYVGATAGYTTTTGGGTTAAGGTGYTTTTT	NNNNYDBRTAARCTAATTCCTTCTRCAAAACTCCAAtc		Y	Y
intergenic_10kbless_of_Per1	chr11	69094654	69095134	TGCTCAGATTTTTAAGCTTTGGGGATCACTAGAGACACAAAGCTCAGGCACCAGAAACCTCTTGTAATGCCAGAGTCTCCAAAGTATGCCCACTACGCCATAGCCTGTCAGATCTACGCCTGCGTACAAGTCGCTCGGCACGCCTGCGCAGACTCCGCAGTATTGGGTAAGTGTCGTCAAGGAAAATCCCCAGCTTCTGGGTAAACAAGTTGCCGCGTGAGCCAGCCTGCACGTGTTCCCTACAGCTCTGAGCCCTCTCAGCCTATGAGAAAGTTTTTAGGGCAGGGCTGGCATTTGCGTCACTGATTTAGGCAGGGCGGGGTTGTCTCTGCAGCCAGTAAAAATGTTGAGAGTGGGTGGGGGTGTGGCTTCCGGTCAGATGTCCAATCAACGAGTTGG…	NNNNYVBYTGYTTAGATTTTTAAGYTTTGGGGATTA	NNNNBRRBTTARCATTTCAAAACTCAATCATTTTCC		Y	Y
Mepce_TSS	chr5	137786539	137787013	TGCTAAGTCCAAGCCCTACTGATATCCTTTGTCTCTGCCGTGCGATCCCACCCACCGTAGGCGGGGAACGGGAGCTGGTGTGAAAAGGTCTCCTTGACACCCGACCCTTGTTCCTGAGGAATGAGGCTCCGCCGTCTCCGCCCGGCTCTAAACCCAACAACCTCCCTGCCCCGCCTCCTTCCTCCCCCATCCCCGCCCCTCCTGGAGAGCGCCTGCGCACAGTCCTTTTGGACTTGCGCGGGTTGAAGGGGCAACACGTGCTGGAGATGATGTTCCGCCCCCTCCGCTCTAGGGGCGGGGAGTGTGACGTCGTTTCCTTAGGTTCATTACACGCAGCGTGCGTCAGCACGTTTCCAAGGGGCGTGCATTCCCAGCGAAAGAGGCGGGCTCATGAATTAT…	NNNNVRYRTGYTAAGTTTAAGYTTTATTGATATTTTTTGT	NNNNYVVRTCCTAAATCCTAATTCTAATAAAATAARCTAAAA		Y	Y
Nr1d2_intron	chr14	18238291	18238812	AGGTAAATGTAGGAGGGAGGCTCGGGGGTCAGGGATGCGTGTCTGTGCGTCCATCTCGCGTGGGGTTGCTGGGATCCCGCACTCGGGCTCCCCGCGCGCCGGACGCCCCCCTCACATGGCCCTGCCGCACTGGCCACGTGCACGGTGTGTTTACGTTCGGCGGCGCGGGCGCTGGTTGGCTGCGCGGGCGAGTGACGCAGCATTACATAATGCGAGCTGGGTGGTGGCGGGCGGAGACACGTGAGGCCGCGGGGCGACCCACATTACCCGGGGCCGGAGGAACACGTGGGGGCGGTGCCGCGGGGGGAGCCCATAGTCTGCGCGAGGCCCCGCCCCCGGGGCCTCCGCCGTGACGTGGCCTCGGTCCCGGGTCTCCCGCTGTTGCCCACTGCGGGGCCC…	AGGTAAATGTAGGAGGGAGG	AACRACCTACRCACTCCCTATCTA		N	N
Phf17_intron	chr3	41564367	41564819	GATTTTTCTAGAATGGGTTTCCAATGATGAGACCTTTTACTTCCAGCGAGACTGCTTGTAAAGTGTAAAAGACTTAATCGGTGAAATTGAGGAGGACTTCATTGGTAGAGCAAAGTACCTATTAATCATGAACTTAAAAACGGATTGCAGATTGCAACCTTTGGCACCATCTGCAAATTGTGGGGGTGGGGTCTCTGTGTCTCCTGGCTCCCTTATGAGCACATGCACATGCGGTGTGCACCCCGGGACTGCAAGTTGCAAAACCTTCCCGTGCACGTGTCTGGTGCCTGTGAGTGTGTTTGCGAGTTGGGTGCTGTTGTTCGGTAGCCAGTAGGCTTTCTGGGTCGGCTCGGCGTAGGCTTGCAAATGCGGGAGAGGGATGGAATGTGGAATGTTGAC…	NNNNBVVBGATTTTTTTAGAATGGGTTTTTAATGATG	NNNNVBBBAAATATCRAATTTCTCCARCAAATAAAACC		Y	Y
dusp12_intron	chr1	170884889	170885368	AATCAAACAAAACACTAACCAAGGGCGGGTTTTGGAACCCTCATTGGAACCACACACCCCAAGGGAAGATGAGGAACGAGGGTCTTGGCTCTGACAGCCTGGAACCTCCACTTTTGGCGCCTCTGCAGAGAGGCGAGACCCGGTGCAAGGCACCGCCCCCCTGCACGTGGCACTCACCAGTGCACCAACACCGCGCGGCCTTCGGAGCGAGCCTGGCCGATGAAGGCCACGCAGCGATCCAGGTGGCTGAGCAGGTCGGTCTCGGGTTTGTCCAGCGCCGGCACGAAGAGGCTCCGGAGACCTTCGAACCCAGCCCCAGCCGGGAAAGCCGGTTCAGAGTCCACCGTCAGCACGGCGGTGATGCCCGCCTCCCTCAGATGGCCCGGTTCCGCCACTGCC…	NNNNBVYBAATTAAATAAAATATTAATTAAGGGYGG	NNNNYBBRCCAARCTCCRACTACCAATC		Y	Y
Anxa7_TSS	chr14	20479813	20480290	GGTTGGAAGACCAGACCAGGGACTGGGAACGAGCTGACTGACCGACGGAAGAACAGCAAGGGGAGGGGGTGCGAGTCCTCACCTGAACGAGAAAGCAGCGTCACACCCTAGCCCGCTTTCCTGCAATATGGAGCCAGAGGGCGTGGCGCATGGGCGGCGCGAGGGTGCTAGCTGCTTGGACCGCCCCCAAGCTCGGGCGGGACGCTGCGCCCCTCAGGTGGCTCAGCTAGTTTTAACACGTGTCTATATCTCAGCGAGGTAAATCTACTCCAGGTGGTGCTACTGTAGAAAGGAACTGCAGCTTTGGGTGGAGCCGCGCAAGTGGGCGGAGCAGAGGGACTCAAAGATAGAGAGCTCCAGGCCTCCGGGGATCCTGAGAACCTAGGTTTGTTTCATGTG…	NNNNRVBRGGTTGGAAGATTAGATTAGGGATT	NNNNBRVBATAAACCAATAAAACTTTAAACCCT		Y	Y
Nr1d1_upstream_TSS	chr11	98783244	98783692	GACTGCACTACCGGTGGTTCAGGAGAGAGACCAAAGTACATAAGCAGAAAACAGGGCAGCAGATAACAAGGCGGCCCAGTGGCCTTTCACTTCTTCCCCCTTCCTTCCCTCCTGTTCCTCCGGCCACTGGAGGACAGGGCCGAGTGTGTTTGTGCTGTCTTGAAGCTCACGCGGGCTGCCCGGGTCACATGGCACGGGCATGTGCAGCCTGCTCCATTTCTACCACAACAACTCGCTCATAAACAGCCCGGCTGCTGCGGCGGTGGCGGCGGAGACATGTGCAAGTGAGGGGGTGGGGCACGTGGCCCTGCCCGAGCCAAGGGAAGGACTGGATTGCTCAGCGCTGCCTCCACCCCTGCCCGCACTGGGCTGCCTAGCCACAGGAAATTCCTAGTGCTC…	NNNNVHRVGATTGYATTATYGGTGGTTTAGG	NNNNBDVDCATCCTTATTAAAAATCACTTCCCC		Y	Y
Dbp_intron	chr7	45707469	45707948	ACCTAGGATCTCAGAACTGTGGGAATCTGGATGGCAAAGAGCTTGGCAGGCCGGTTCTCCCACGATCCTCCCCCATAGCGCGGGATGGGTGGGTAGAATCATTGTAGATGTTGGAGCTGAGACCAAAAGGAACAAGAAGGGAGGCGACCCCAATCAAGACAAGGAGTCTCGATGTGGGACGCCTGGGTACACCTGTCCCTGATCCGACCTCCAGGCAAAAACCAGTGCTGCACATTCCCTCGCCACGTGAGTCCGCCTTCCTAGCTGCGCGCACGCGCTCTCACGCGCGAGGAGGCGGGGCCGGGAACGTGCGGGTGCTTGGTTGGGGAGGAGGGGAAAGGGGAAGCTGTAGGCCACACGTGATGCGGCCCTGAACTGGTGTCCTCGGCTGACCCGGGC…	NNNNYYYYATTTAGGATTTTAGAATTGTGGGAATTTGG	NNNNVYVVAAACCARCACTCCTAAAAATAATAAAAATTTC		Y	Y
Nr3c2_intron	chr8	77044775	77045224	GGAAAGACCCCAAGTGACCTTCTCAAGGTCATCCTGTGTCTGATTACTGTCATGATTGCTGCATTAGTCACCTTTTTTTAAATTATTCAAAAATACCTGCAGTGAAGCAGTTTATGGGAGGAGTGGTTTGTTTAGCTTACAGTTTCTGGACTTTTGATCTGCAATCGCTTGATTCCATTGCTCTGAGCCTACTGTGGAGCACAGTGCAGAAGCTGTTTACCCAGAGCAGAGTGCCTGTCGCTGTGGAAGACTGGCAGTGTGTGCACGTGTGCACGTGTGCGTGCACGTGTGTCTCAATATGATAGCCAACCTAGGTCACAAGATAAGCTCGTCTCGGTGGTGGGAAGAGGAGATAAAGCGGCACACAGGCCAGAAACATCAGTTTCTGGCACGTGGGTG…	NNNNBHHBGGAAAGATTTTAAGTGATTTTTTTAAGG	NNNNYDDDAAATTAAAACCCTAACTTCTCRTAACC		Y	Y
Gstt2_TSS	chr10	75835248	75835730	GAAACAGGGACTCATATAGTCCAGGTTGGCCTCAAATTCGACTTCATTTTCCAAGTGCTTAGGACTACAGGCATTTGCCATAGAACCAGTCTTACCCTGTGAGTTGATAGCTAGGAGCTGTGGTAGCCAGTAGGCTCAAACCGAGCTCTCTCAAGTGGCCCCTCCCCTCGCCCCTCCCACCGCCAGAACCGTCTGAAGCCAAATTGCCCTTTTACCTAAATAAGCTGGTGTTGTTTTTTGAGGAAAAGGATTCTGAAAAACACAAAGCTGTCCCCAGAGGAGCTTCTTCTGCAGCCCTGCACCGCACGTGGCTCTGCTCGTGCAAATTCGGTAGGGAGAGCATGTGATCCAAGATGACTGTACCCACCCAAGCCCTCTGATGTGATTGGCCCCTAGAAG…	NNNNHVVVGAAATAGGGATTTATATAGTTTAGGTTGG	NNNNBBBVCCATCCATTCAAAARCCATATCTAATCC		Y	Y
Srebf1_intron	chr11	60210305	60210803	GTAATAGAGTGCAGGGTCCTCCCCAAAGTACCTTCAAATGTGCAATCCATGGCTCCGTGGTCCGCGCCCCGCCCCTAGGGCGTGCAGACGCTACCCCGACAGCTTCCGCGCCGATTTCACCTGTCAGGCCCCGCGAGGCTTTAAAGCCCGCCGATCGCCTCCGTGCCCCGCCCCTCGGGTGAGCGCACATGGCCAATCAGCAGCCGCGCCGCGCCCCATTAGGGCCCCGCCCACCCCCGACGGCGGCAGCTCGGGTTTCTCCCGGTGCTCTGAATGGGGCCGGGGTTACTAGCGGGCGTCCGCCTTTAACCGCGTCTGCGCCAGCGCGCGCTGGGGTTACTGGCGGTCACTGTCGTCCCAACCCCTGCCGCACAGGCAACCATCCCCGAAAAGAGCCTG…	GTAATAGAGTGYAGGGTTTTTTTTAAAG	CTAAAATAATCCAARCAAATTCTAAATATAT		N	N
Por_CRE1	chr5	135674345	135674789	gtatgtgtgGATGTAGACACACATCTGGACAACCTTGGGTGTCAGTCATTTCTGACAGTCCCAAACCTGAGCACAGATGAAGAGGAGGCAGCGGTGACTGTCCAGTACAAAGCTCAACACTTGAACCAATCCAACATCCCTAAAGTGTTGAAATACCCCCCCACCCCCGCCTTCAGTTCCTGCCTCCCTCCCTCCACCACAAGCCCAATTCCTCTGAACCGTGACCAAAGTTCAACAATCAAAAGAGGCAAGACTCAGAGGAGAGAACAAACAGCCTTTTGCTATGGTGATCCTATTTCCAAGACCAGCCTGACTGGGTGAGATTGGATAGATCCTGATGTGGGGTCTGGGCTGGGTGGTTGGAGTTTCAGAACACAGCCCCAGGTGGTTAGAGAAGGA…	NNNNRBVVGTATGTGTGGATGTAGATATATATTTGG	NNNNBYBBCCACTACTCAAAAAAAATCATCTAACTCTC		Y	Y
Por_CRE2	chr5	135678585	135678994	ATGTGGTGATAAGAAAACTGACTTCTCATCCAGGGAAAAAAACAGAGCAGAGCTTTTAGCCAAGGCCAGGCCTGTGATTAGGCTTGTGAGTGGATTTTGGCCCGGGATCTCTGAACTTTTTTGACTCCGGTTGCCTGGCCTTGAGGGTTCATCCCAGCCTCCTGGGGCTTAGTAACCCTACGGGTTCGTTCACCTGGTATTCTGGGAAAGCAGAGGTAACAGTTGAAACTGTACTTATCTATCTAGTTGTTTTTATTTTCTGGGGTGCTCCTGCAAgtagaggtcagttctttcctctcatcgtgagagctctgtgataaaacacaggtcaccgggcttggtgggaaacacccttatccagggagccatcttgctggacccACTGGTAGCATCTTAAAA…	NNNNVVHHATGTGGTGATAAGAAAATTGATTTTTTA	NNNNYDDYTCTAACACAATTTTTAAAATRCTACCAA		Y	Y
Por_CRE3	chr5	135682458	135682885	TCTAAGAGTCCAGGAGGGAagccagacctgatagcaagtgtgtatgtataacccaaggcctcaggaagctgaggaaggaggatcagcctgggctacacagtgagttccaaatcaccacactcagagaccttatcttaaaaCGGGGCGGGGATAGAGGTGGGAAAAGGACAAGTACAGAGAGAGCCAAGAGCAAGAACTAAAAGTTGGTCAAAGGGTAGTGACCCCTACCCCTGGGCACATAGCTAGAGGTACAGAGCCCAGGTTGGGGTGACAAGCTAGTTGAGGGACTGGACTGTTGGCATCCTAGGACATTTTACTGCTCTGGGATAAGAACTTTGGAAGTAGTCCAGTACTCTCGAGATCCTTGTGTCTTCTAGACCTTCACCATCAAGCATAAGG…	NNNNBBBBTTTAAGAGTTTAGGAGGGAAGYTAGATT	NNNNVYDDACATCTACACAAAAACAAACCTCTTC		Y	Y
Por_CRE4	chr5	135682935	135683421	GTAGAACTGCTACTGGTCCAGATTTATGCTGCATTAACCTCGTTCCAGTTCTACAGTGGGGCTGGGCCTCTACCACCTCAGGTTCATTTCCTCAGGTCTCTTTTAGACAGTGCCAGTGAGCCTCCCAGCAGAGAAGGGTTATGCATAACGCACTCCGCAATTCTGATTTCACGTACGATTGGAGACGTCGTAGACACAGGCGCAGTGTGACAGTAATGTCAACACTATTTGTTGACTCAGCCTTCAGGTTCCAGCTACAGACCATGAACAGAAAACCTGCTTAGAGCACCGACTCTGTGAAGCCTAAGAACAGAAACCGAGGTCCTGAGAGTAGAAGCTGGAGGCAGAGAAGGGGACAGAGGCAGGGGCAAGGGCTACATTGCATAAGGTTAAGAGATA…	NNNNHBRBGTAGAATTGYTATTGGTTTAGATTTATG	NNNNBVBDCTAAATTAATCCTTCTAAATCATAATAACT		Y	Y
Por_CRE6	chr5	135690292	135690771	gtagctcttaaactgattgattctcctggctcagcctcctgagtacagaaattatacgtgtgtgccacacctggcCTGACTAGGGTTTTGACATTTTTGAGGACAAGAGATAATCCTGGAGCTGttccagtactttggaggttgaagcaggaggattgcttgagttcaaggtcagcaagttccaagtgagccagggctgtacattgagactctctcagtaaaacTGAAGAGAGTAAAGGCGGGCATCCTGGCTAGTGGTATTGAGAACTGCGCTGGTCTTTGTAAGCCAAGTGGTTATCTAACCTCGGGGATTTGTTCTTAAATACACAGGGCATAATTCCTGGAGCTATTGGTAGCTTTGGTTCATTAACCACATATAAACTCTACCCTCATCGATTC…	NNNNRVVVGTAGYTTTTAAATTGATTGATTTTTTTGG	NNNNDBDYATAARCCATTCTATATTCACTAATTTAATACT		Y	Y
Por_CRE8	chr5	135697608	135698099	GAAAGCAGGGATTCATGTGTGGTGGTGCCTTCTCTACTTTTGAGCAACAACCCCCCCCTCCCCTGCGCCACCCCCTTGCTCAAGAGTTTGGAACTACCCTCCGTATCTCTTGAGTAAATATTTTTCTTCTTTGTTTATGTTCTACAAAGTAGCCAGCAACAAAAGTAGCCTagccaggcatgcagctcatatctgtaatcctagtccttggctgaagtaggaggactcaagtctgaggctatcctgggctacatagcgtgccagtgtctcagaaaaTGAAATGAAGTACCTTCTACCACTGTGGCAGTGTAGTTGGAATGGAAGGTGAGTCGAGTTATTTCTGTGAGGAGAAGCCAGTGCTTGGAAGAGTGCCAGTGATAAGCACTCCACTGGTATAAC…	NNNNNNRVBVGAAAGYAGGGATTTATGTGTGGTGG	CATCTAARCTCACTAAAACACAAAAC		Y	N
Por_CRE10	chr5	135726599	135727086	GagaccttgtctgaacaaaggtggacagcacccgaggGCcacacacatacacacacacacacacacaAGAAATGCACAGTGTCACGGCCTTTTCTCCCAGGGTCAAGGGTGAGTATTTCCAGGTAAACCTGTCCAGCACCCTCACCTTACCATAGTCAGAGCCAGCTGGCCTGGAGTTTGGCCCTTTCCACCCACAGCAGGACACTAGCCTCAGGGCTGGGCCCTTGGGAGCCTGCTGTTGTAGCTCTTGAGAATGGAGCCCAGCCTTTTGTGTCTCTCTGGCTCTAGCACCTCTGTGGCTTTGTGCCACCTTAGGCTGCTGGGCAATTTCAGATGAAATCACAGACTGGCCCAGATAGCTACTCACTTTCCAAGAAGACCTTTGTCCCCTTGAGTGTC…	NNNNNNVHBHBGAGATTTTGTTTGAATAAAGGTGGAT	CATCCCARCCCTAATCCCTAAA		Y	N
inmt_TSS	chr6	55174822	55175323	CTCACCTGTAGAGAAGGTCTGGTAGAGGTTCTGCAGGCTAAACTTTACGATTTCCTGCTCTGCCACAGGGCCAGAGTGGAAGCTGTAGTAGGTGGTCAGGTAGTCTTTGGGAGTGAACTCTTTTTCATAGTCCTCACCTCCTATGTATACCTTGCCCTCCATTCTAGCCAGCCCACACAGCTGTCCAGACTCCTTTGCCCCTACTGAATGCTCACTCCTTCCCACCATGCCTTTTATAATCTTTTTATAAGACCTCCCTTCTCAGGGAGGAGCTAGGGTCCCTGGAGATGGTTTCAGAGTGCAGGTGTCAGATTCCTGGCTGGATTTGATTTTTGTGATGAAGCAAGAGAATGCTAGATTCCTGGCTGGATTTGATTTTTGTGATGAAGCAAGAGAATG…	NNNNHRRBTTTATTTGTAGAGAAGGTTTGGTAGAG	NNNNDVDVCTATCTCTCTCTCCTAATCCCAATTATC		Y	Y
Dapp1_intron	chr3	137664168	137664638	CTAACCCAAAATCTCAGTGGAAATGTGACGATCAGGTCCGAGGGTTACCTGGCTTGAAGTGGAAGCAGGATCAGAGAGAGATGGCACAGGGTCTCCCAGAAGTGTCCGAATGGGTTTCCCTTCTGGGACAGAGCCCTGGACAGGGGTAGCAGAGACACTGCCTTTGCTGTAAGAGGGCCCCTTGACTTGCTCTGGGGGGACGTACCTGTGGAAAAGAACAGTTATGCTGTTAAAAAAGAGAGAGAGAGAACCTTGGACCATGTTTAGCTAAGGTGGTTGGAGAAAGACAAGTTACAGGGTCAAAGTCTTTATTATTTCTTTACCAATTCCCGTTTATGAGTGAAAAGAACTGCAGTGCACAACTTTAATCCCAGCACCTGGGAGGCAGAGGCAGGTAAA…	NNNNVBBRTTAATTTAAAATTTTAGTGGAAATGTGA	NNNNBYBVAAAATTTCTCTATATAACCCTARCCAAT		Y	Y
Specc1l_intron	chr10	74901990	74902451	ACTCAATGTGTTTGTTATTGATATGTAGGAAATATATTTTATATCCCAGCCGTTTGCTGGAAGTGTTGATTGAATCAACAGTTTCGTGCATGTGTACGCGCATGTGTGCATGTGTGCATTGGGCTGGGGGGGGGGGGCGGGGAGTATACTGTGGAGACCAGAACAGCATTGGATCTCCTGGAGTTGGAGCTGTGGGCAGTTGCAAGCCCCCTGACCTGGGTGTTGGAGGACACGCTTGCTCTCTGCAGCAACAGTGCTCTCACCATGAGCAGCTCTCCTGTTCCTAGCAGCATCTTTAGAGTTACTGTTGTGCATAATCCTACTTGCAAATAATGACTGTTTGACTGACTTATTTCTGCCCCTCTCATTTCCTTCTTTTGTCTACAAAAGAAGCAATGG…	NNNNVRRVATTTAATGTGTTTGTTATTGATATGTA	NNNNBBBVTCAAAATATTTCTACTAAAACCACTTTAT		Y	Y
