## Supplementary material for "Regulation of stereotypic chromatin conformations at enhancers by CLOCK:BMAL1": MS26_Sup_Table2.xlsx

### Sheet: Sheet1
R1	R2	contain CREs
BMKO_ZT06_rep1a_R1.fastq.gz	BMKO_ZT06_rep1a_R2.fastq.gz	Por_distal_enhancer	Dbp_promoter	Per_TSS1st_intron	intergenic_enhancer	upstream_Inmt_TSS	Nr1d1_1st_intron	Nav2_intron	Srebf1_intron
BMKO_ZT06_rep1c_R1.fastq.gz	BMKO_ZT06_rep1c_R2.fastq.gz	Por_distal_enhancer	Dbp_promoter	Per_TSS1st_intron	intergenic_enhancer	upstream_Inmt_TSS	Nr1d1_1st_intron	Nav2_intron	Srebf1_intron
BMKO_ZT06_rep1e_R1.fastq.gz	BMKO_ZT06_rep1e_R2.fastq.gz	Por_distal_enhancer	Dbp_promoter	Per_TSS1st_intron	intergenic_enhancer	upstream_Inmt_TSS	Nr1d1_1st_intron	Nav2_intron	Srebf1_intron	Por CRE1	Por CRE2	Por CRE3	Por CRE4	Por CRE6	Por CRE7	Por CRE8	Por CRE9	Por CRE10	inmt TSS
BMKO_ZT06_rep2b_R1.fastq.gz	BMKO_ZT06_rep2b_R2.fastq.gz	Por_distal_enhancer	Dbp_promoter	Per_TSS1st_intron	intergenic_enhancer	upstream_Inmt_TSS	Nr1d1_1st_intron	Nav2_intron	Srebf1_intron
BMKO_ZT06_rep2d_R1.fastq.gz	BMKO_ZT06_rep2d_R2.fastq.gz	Por_distal_enhancer	Dbp_promoter	Per_TSS1st_intron	intergenic_enhancer	upstream_Inmt_TSS	Nr1d1_1st_intron	Nav2_intron	Srebf1_intron
BMKO_ZT06_rep2e_R1.fastq.gz	BMKO_ZT06_rep2e_R2.fastq.gz	Por_distal_enhancer	Dbp_promoter	Per_TSS1st_intron	intergenic_enhancer	upstream_Inmt_TSS	Nr1d1_1st_intron	Nav2_intron	Srebf1_intron	Por CRE1	Por CRE2	Por CRE3	Por CRE4	Por CRE6	Por CRE7	Por CRE8	Por CRE9	Por CRE10	inmt TSS
BMKO_ZT06_rep3b_R1.fastq.gz	BMKO_ZT06_rep3b_R2.fastq.gz	Por_distal_enhancer	Dbp_promoter	Per_TSS1st_intron	intergenic_enhancer	upstream_Inmt_TSS	Nr1d1_1st_intron	Nav2_intron	Srebf1_intron
BMKO_ZT06_rep3c_R1.fastq.gz	BMKO_ZT06_rep3c_R2.fastq.gz	Por_distal_enhancer	Dbp_promoter	Per_TSS1st_intron	intergenic_enhancer	upstream_Inmt_TSS	Nr1d1_1st_intron	Nav2_intron	Srebf1_intron
BMKO_ZT06_rep3e_R1.fastq.gz	BMKO_ZT06_rep3e_R2.fastq.gz	Por_distal_enhancer	Dbp_promoter	Per_TSS1st_intron	intergenic_enhancer	upstream_Inmt_TSS	Nr1d1_1st_intron	Nav2_intron	Srebf1_intron	Por CRE1	Por CRE2	Por CRE3	Por CRE4	Por CRE6	Por CRE7	Por CRE8	Por CRE9	Por CRE10	inmt TSS
WT_ZT06_rep1a_R1.fastq.gz	WT_ZT06_rep1a_R2.fastq.gz	Por_distal_enhancer	Dbp_promoter	Per_TSS1st_intron	intergenic_enhancer	upstream_Inmt_TSS	Nr1d1_1st_intron	Nav2_intron	Srebf1_intron
WT_ZT06_rep1c_R1.fastq.gz	WT_ZT06_rep1c_R2.fastq.gz	Por_distal_enhancer	Dbp_promoter	Per_TSS1st_intron	intergenic_enhancer	upstream_Inmt_TSS	Nr1d1_1st_intron	Nav2_intron	Srebf1_intron
WT_ZT06_rep1d_DHS5_R1.fastq.gz	WT_ZT06_rep1d_DHS5_R2.fastq.gz	intergenic_enhancer
WT_ZT06_rep1e_R1.fastq.gz	WT_ZT06_rep1e_R2.fastq.gz	Por_distal_enhancer	Dbp_promoter	Per_TSS1st_intron	intergenic_enhancer	upstream_Inmt_TSS	Nr1d1_1st_intron	Nav2_intron	Srebf1_intron	Por CRE1	Por CRE2	Por CRE3	Por CRE4	Por CRE6	Por CRE7	Por CRE8	Por CRE9	Por CRE10	inmt TSS
WT_ZT06_rep2a_R1.fastq.gz	WT_ZT06_rep2a_R2.fastq.gz	Por_distal_enhancer	Dbp_promoter	Per_TSS1st_intron	intergenic_enhancer	upstream_Inmt_TSS	Nr1d1_1st_intron	Nav2_intron	Srebf1_intron
WT_ZT06_rep2c_R1.fastq.gz	WT_ZT06_rep2c_R2.fastq.gz	Por_distal_enhancer	Dbp_promoter	Per_TSS1st_intron	intergenic_enhancer	upstream_Inmt_TSS	Nr1d1_1st_intron	Nav2_intron	Srebf1_intron
WT_ZT06_rep2d_DHS5&7_R1.fastq.gz	WT_ZT06_rep2d_DHS5&7_R2.fastq.gz	intergenic_enhancer	Nr1d1_1st_intron
WT_ZT06_rep2e_R1.fastq.gz	WT_ZT06_rep2e_R2.fastq.gz	Por_distal_enhancer	Dbp_promoter	Per_TSS1st_intron	intergenic_enhancer	upstream_Inmt_TSS	Nr1d1_1st_intron	Nav2_intron	Srebf1_intron	Por CRE1	Por CRE2	Por CRE3	Por CRE4	Por CRE6	Por CRE7	Por CRE8	Por CRE9	Por CRE10	inmt TSS
WT_ZT06_rep3b_R1.fastq.gz	WT_ZT06_rep3b_R2.fastq.gz	Por_distal_enhancer	Dbp_promoter	Per_TSS1st_intron	intergenic_enhancer	upstream_Inmt_TSS	Nr1d1_1st_intron	Nav2_intron	Srebf1_intron
WT_ZT06_rep3c_R1.fastq.gz	WT_ZT06_rep3c_R2.fastq.gz	Por_distal_enhancer	Dbp_promoter	Per_TSS1st_intron	intergenic_enhancer	upstream_Inmt_TSS	Nr1d1_1st_intron	Nav2_intron	Srebf1_intron
WT_ZT06_rep3e_R1.fastq.gz	WT_ZT06_rep3e_R2.fastq.gz	Por_distal_enhancer	Dbp_promoter	Per_TSS1st_intron	intergenic_enhancer	upstream_Inmt_TSS	Nr1d1_1st_intron	Nav2_intron	Srebf1_intron	Por CRE1	Por CRE2	Por CRE3	Por CRE4	Por CRE6	Por CRE7	Por CRE8	Por CRE9	Por CRE10	inmt TSS
WT_ZT18_rep1a_R1.fastq.gz	WT_ZT18_rep1a_R2.fastq.gz	Por_distal_enhancer	Dbp_promoter	Per_TSS1st_intron	intergenic_enhancer	upstream_Inmt_TSS	Nr1d1_1st_intron	Nav2_intron	Srebf1_intron
WT_ZT18_rep1c_R1.fastq.gz	WT_ZT18_rep1c_R2.fastq.gz	Por_distal_enhancer	Dbp_promoter	Per_TSS1st_intron	intergenic_enhancer	upstream_Inmt_TSS	Nr1d1_1st_intron	Nav2_intron	Srebf1_intron
WT_ZT18_rep1e_R1.fastq.gz	WT_ZT18_rep1e_R2.fastq.gz	Por_distal_enhancer	Dbp_promoter	Per_TSS1st_intron	intergenic_enhancer	upstream_Inmt_TSS	Nr1d1_1st_intron	Nav2_intron	Srebf1_intron	Por CRE1	Por CRE2	Por CRE3	Por CRE4	Por CRE6	Por CRE7	Por CRE8	Por CRE9	Por CRE10	inmt TSS
WT_ZT18_rep2b_R1.fastq.gz	WT_ZT18_rep2b_R2.fastq.gz	Por_distal_enhancer	Dbp_promoter	Per_TSS1st_intron	intergenic_enhancer	upstream_Inmt_TSS	Nr1d1_1st_intron	Nav2_intron	Srebf1_intron
WT_ZT18_rep2d_R1.fastq.gz	WT_ZT18_rep2d_R2.fastq.gz	Por_distal_enhancer	Dbp_promoter	Per_TSS1st_intron	intergenic_enhancer	upstream_Inmt_TSS	Nr1d1_1st_intron	Nav2_intron	Srebf1_intron
WT_ZT18_rep2e_R1.fastq.gz	WT_ZT18_rep2e_R2.fastq.gz	Por_distal_enhancer	Dbp_promoter	Per_TSS1st_intron	intergenic_enhancer	upstream_Inmt_TSS	Nr1d1_1st_intron	Nav2_intron	Srebf1_intron	Por CRE1	Por CRE2	Por CRE3	Por CRE4	Por CRE6	Por CRE7	Por CRE8	Por CRE9	Por CRE10	inmt TSS
WT_ZT18_rep3b_R1.fastq.gz	WT_ZT18_rep3b_R2.fastq.gz	Por_distal_enhancer	Dbp_promoter	Per_TSS1st_intron	intergenic_enhancer	upstream_Inmt_TSS	Nr1d1_1st_intron	Nav2_intron	Srebf1_intron
WT_ZT18_rep3c_R1.fastq.gz	WT_ZT18_rep3c_R2.fastq.gz	Por_distal_enhancer	Dbp_promoter	Per_TSS1st_intron	intergenic_enhancer	upstream_Inmt_TSS	Nr1d1_1st_intron	Nav2_intron	Srebf1_intron
WT_ZT18_rep3e_R1.fastq.gz	WT_ZT18_rep3e_R2.fastq.gz	Por_distal_enhancer	Dbp_promoter	Per_TSS1st_intron	intergenic_enhancer	upstream_Inmt_TSS	Nr1d1_1st_intron	Nav2_intron	Srebf1_intron	Por CRE1	Por CRE2	Por CRE3	Por CRE4	Por CRE6	Por CRE7	Por CRE8	Por CRE9	Por CRE10	inmt TSS
BMKO_ZT06_rep1f_R1.fastq.gz	BMKO_ZT06_rep1f_R2.fastq.gz	Per2_TSS	2900026A02Rik_intron	Slc2a5_intron	intergenic_10kb_more_of_Rps6ka1	Rgs16_TTS	Nr1d1_intron	Cry2_intron	intergenic_10kb_more_kbtbd8	AK019124_TSS	NR1D1_TSS	Pptc7_intron	intergenic_10kbless_of_Per1	Mepce_TSS	Nr1d2_intron	Phf17_intron	dusp12_intron	Anxa7_TSS	Dapp1_intron	Specc1l_intron
BMKO_ZT06_rep2f_R1.fastq.gz	BMKO_ZT06_rep2f_R2.fastq.gz	Per2_TSS	2900026A02Rik_intron	Slc2a5_intron	intergenic_10kb_more_of_Rps6ka1	Rgs16_TTS	Nr1d1_intron	Cry2_intron	intergenic_10kb_more_kbtbd8	AK019124_TSS	NR1D1_TSS	Pptc7_intron	intergenic_10kbless_of_Per1	Mepce_TSS	Nr1d2_intron	Phf17_intron	dusp12_intron	Anxa7_TSS	Dapp1_intron	Specc1l_intron
BMKO_ZT06_rep3f_R1.fastq.gz	BMKO_ZT06_rep3f_R2.fastq.gz	Per2_TSS	2900026A02Rik_intron	Slc2a5_intron	intergenic_10kb_more_of_Rps6ka1	Rgs16_TTS	Nr1d1_intron	Cry2_intron	intergenic_10kb_more_kbtbd8	AK019124_TSS	NR1D1_TSS	Pptc7_intron	intergenic_10kbless_of_Per1	Mepce_TSS	Nr1d2_intron	Phf17_intron	dusp12_intron	Anxa7_TSS	Dapp1_intron	Specc1l_intron
WT_ZT06_rep1f_R1.fastq.gz	WT_ZT06_rep1f_R2.fastq.gz	Per2_TSS	2900026A02Rik_intron	Slc2a5_intron	intergenic_10kb_more_of_Rps6ka1	Rgs16_TTS	Nr1d1_intron	Cry2_intron	intergenic_10kb_more_kbtbd8	AK019124_TSS	NR1D1_TSS	Pptc7_intron	intergenic_10kbless_of_Per1	Mepce_TSS	Nr1d2_intron	Phf17_intron	dusp12_intron	Anxa7_TSS	Dapp1_intron	Specc1l_intron
WT_ZT06_rep2f_R1.fastq.gz	WT_ZT06_rep2f_R2.fastq.gz	Per2_TSS	2900026A02Rik_intron	Slc2a5_intron	intergenic_10kb_more_of_Rps6ka1	Rgs16_TTS	Nr1d1_intron	Cry2_intron	intergenic_10kb_more_kbtbd8	AK019124_TSS	NR1D1_TSS	Pptc7_intron	intergenic_10kbless_of_Per1	Mepce_TSS	Nr1d2_intron	Phf17_intron	dusp12_intron	Anxa7_TSS	Dapp1_intron	Specc1l_intron
WT_ZT06_rep3f_R1.fastq.gz	WT_ZT06_rep3f_R2.fastq.gz	Per2_TSS	2900026A02Rik_intron	Slc2a5_intron	intergenic_10kb_more_of_Rps6ka1	Rgs16_TTS	Nr1d1_intron	Cry2_intron	intergenic_10kb_more_kbtbd8	AK019124_TSS	NR1D1_TSS	Pptc7_intron	intergenic_10kbless_of_Per1	Mepce_TSS	Nr1d2_intron	Phf17_intron	dusp12_intron	Anxa7_TSS	Dapp1_intron	Specc1l_intron
WT_ZT18_rep1f_R1.fastq.gz	WT_ZT18_rep1f_R2.fastq.gz	Per2_TSS	2900026A02Rik_intron	Slc2a5_intron	intergenic_10kb_more_of_Rps6ka1	Rgs16_TTS	Nr1d1_intron	Cry2_intron	intergenic_10kb_more_kbtbd8	AK019124_TSS	NR1D1_TSS	Pptc7_intron	intergenic_10kbless_of_Per1	Mepce_TSS	Nr1d2_intron	Phf17_intron	dusp12_intron	Anxa7_TSS	Dapp1_intron	Specc1l_intron
WT_ZT18_rep2f_R1.fastq.gz	WT_ZT18_rep2f_R2.fastq.gz	Per2_TSS	2900026A02Rik_intron	Slc2a5_intron	intergenic_10kb_more_of_Rps6ka1	Rgs16_TTS	Nr1d1_intron	Cry2_intron	intergenic_10kb_more_kbtbd8	AK019124_TSS	NR1D1_TSS	Pptc7_intron	intergenic_10kbless_of_Per1	Mepce_TSS	Nr1d2_intron	Phf17_intron	dusp12_intron	Anxa7_TSS	Dapp1_intron	Specc1l_intron
WT_ZT18_rep3f_R1.fastq.gz	WT_ZT18_rep3f_R2.fastq.gz	Per2_TSS	2900026A02Rik_intron	Slc2a5_intron	intergenic_10kb_more_of_Rps6ka1	Rgs16_TTS	Nr1d1_intron	Cry2_intron	intergenic_10kb_more_kbtbd8	AK019124_TSS	NR1D1_TSS	Pptc7_intron	intergenic_10kbless_of_Per1	Mepce_TSS	Nr1d2_intron	Phf17_intron	dusp12_intron	Anxa7_TSS	Dapp1_intron	Specc1l_intron
BMKO_ZT06_rep1g_R1.fq.gz	BMKO_ZT06_rep1g_R2.fq.gz	Nr1d1_upstream_TSS	Dbp_intron	Nr3c2_intron	Gstt2_TSS
BMKO_ZT06_rep2g_R1.fq.gz	BMKO_ZT06_rep2g_R2.fq.gz	Nr1d1_upstream_TSS	Dbp_intron	Nr3c2_intron	Gstt2_TSS
BMKO_ZT06_rep3g_R1.fq.gz	BMKO_ZT06_rep3g_R2.fq.gz	Nr1d1_upstream_TSS	Dbp_intron	Nr3c2_intron	Gstt2_TSS
WT_ZT06_rep1g_R1.fq.gz	WT_ZT06_rep1g_R2.fq.gz	Nr1d1_upstream_TSS	Dbp_intron	Nr3c2_intron	Gstt2_TSS
WT_ZT06_rep2g_R1.fq.gz	WT_ZT06_rep2g_R2.fq.gz	Nr1d1_upstream_TSS	Dbp_intron	Nr3c2_intron	Gstt2_TSS
WT_ZT06_rep3g_R1.fq.gz	WT_ZT06_rep3g_R2.fq.gz	Nr1d1_upstream_TSS	Dbp_intron	Nr3c2_intron	Gstt2_TSS
WT_ZT18_rep1g_R1.fq.gz	WT_ZT18_rep1g_R2.fq.gz	Nr1d1_upstream_TSS	Dbp_intron	Nr3c2_intron	Gstt2_TSS
WT_ZT18_rep2g_R1.fq.gz	WT_ZT18_rep2g_R2.fq.gz	Nr1d1_upstream_TSS	Dbp_intron	Nr3c2_intron	Gstt2_TSS
WT_ZT18_rep3g_R1.fq.gz	WT_ZT18_rep3g_R2.fq.gz	Nr1d1_upstream_TSS	Dbp_intron	Nr3c2_intron	Gstt2_TSS
BMKO_ZT06_rep1_cortex_R1.fq.gz	BMKO_ZT06_rep1_cortex_R2.fq.gz	Por_distal_enhancer	Nr1d1_1st_intron
BMKO_ZT06_rep1_kidney_R1.fq.gz	BMKO_ZT06_rep1_kidney_R2.fq.gz	Por_distal_enhancer	Nr1d1_1st_intron
BMKO_ZT06_rep1_lung_R1.fq.gz	BMKO_ZT06_rep1_lung_R2.fq.gz	Por_distal_enhancer	Nr1d1_1st_intron
BMKO_ZT06_rep1_muscle_R1.fq.gz	BMKO_ZT06_rep1_muscle_R2.fq.gz	Por_distal_enhancer	Nr1d1_1st_intron
BMKO_ZT06_rep2_cortex_R1.fq.gz	BMKO_ZT06_rep2_cortex_R2.fq.gz	Por_distal_enhancer	Nr1d1_1st_intron
BMKO_ZT06_rep2_kidney_R1.fq.gz	BMKO_ZT06_rep2_kidney_R2.fq.gz	Por_distal_enhancer	Nr1d1_1st_intron
BMKO_ZT06_rep2_lung_R1.fq.gz	BMKO_ZT06_rep2_lung_R2.fq.gz	Por_distal_enhancer	Nr1d1_1st_intron
BMKO_ZT06_rep2_muscle_R1.fq.gz	BMKO_ZT06_rep2_muscle_R2.fq.gz	Por_distal_enhancer	Nr1d1_1st_intron
BMKO_ZT06_rep1_spleen_R1.fq.gz	BMKO_ZT06_rep1_spleen_R2.fq.gz	Por_distal_enhancer	Nr1d1_1st_intron
BMKO_ZT06_rep2_spleen_R1.fq.gz	BMKO_ZT06_rep2_spleen_R2.fq.gz	Por_distal_enhancer	Nr1d1_1st_intron
WT_ZT06_rep1_cortex_R1.fq.gz	WT_ZT06_rep1_cortex_R2.fq.gz	Por_distal_enhancer	Nr1d1_1st_intron
WT_ZT06_rep1_kidney_R1.fq.gz	WT_ZT06_rep1_kidney_R2.fq.gz	Por_distal_enhancer	Nr1d1_1st_intron
WT_ZT06_rep1_lung_R1.fq.gz	WT_ZT06_rep1_lung_R2.fq.gz	Por_distal_enhancer	Nr1d1_1st_intron
WT_ZT06_rep1_muscle_R1.fq.gz	WT_ZT06_rep1_muscle_R2.fq.gz	Por_distal_enhancer	Nr1d1_1st_intron
WT_ZT06_rep2_cortex_R1.fq.gz	WT_ZT06_rep2_cortex_R2.fq.gz	Por_distal_enhancer	Nr1d1_1st_intron
WT_ZT06_rep2_kidney_R1.fq.gz	WT_ZT06_rep2_kidney_R2.fq.gz	Por_distal_enhancer	Nr1d1_1st_intron
WT_ZT06_rep2_lung_R1.fq.gz	WT_ZT06_rep2_lung_R2.fq.gz	Por_distal_enhancer	Nr1d1_1st_intron
WT_ZT06_rep2_muscle_R1.fq.gz	WT_ZT06_rep2_muscle_R2.fq.gz	Por_distal_enhancer	Nr1d1_1st_intron
WT_ZT06_rep1_spleen_R1.fq.gz	WT_ZT06_rep1_spleen_R2.fq.gz	Por_distal_enhancer	Nr1d1_1st_intron
WT_ZT06_rep2_spleen_R1.fq.gz	WT_ZT06_rep2_spleen_R2.fq.gz	Por_distal_enhancer	Nr1d1_1st_intron
WT_ZT18_rep1_cortex_R1.fq.gz	WT_ZT18_rep1_cortex_R2.fq.gz	Por_distal_enhancer	Nr1d1_1st_intron
WT_ZT18_rep1_kidney_R1.fq.gz	WT_ZT18_rep1_kidney_R2.fq.gz	Por_distal_enhancer	Nr1d1_1st_intron
WT_ZT18_rep1_lung_R1.fq.gz	WT_ZT18_rep1_lung_R2.fq.gz	Por_distal_enhancer	Nr1d1_1st_intron
WT_ZT18_rep1_muscle_R1.fq.gz	WT_ZT18_rep1_muscle_R2.fq.gz	Por_distal_enhancer	Nr1d1_1st_intron
WT_ZT18_rep2_cortex_R1.fq.gz	WT_ZT18_rep2_cortex_R2.fq.gz	Por_distal_enhancer	Nr1d1_1st_intron
WT_ZT18_rep2_kidney_R1.fq.gz	WT_ZT18_rep2_kidney_R2.fq.gz	Por_distal_enhancer	Nr1d1_1st_intron
WT_ZT18_rep2_lung_R1.fq.gz	WT_ZT18_rep2_lung_R2.fq.gz	Por_distal_enhancer	Nr1d1_1st_intron
WT_ZT18_rep2_muscle_R1.fq.gz	WT_ZT18_rep2_muscle_R2.fq.gz	Por_distal_enhancer	Nr1d1_1st_intron
WT_ZT18_rep1_spleen_R1.fq.gz	WT_ZT18_rep1_spleen_R2.fq.gz	Por_distal_enhancer	Nr1d1_1st_intron
WT_ZT18_rep2_spleen_R1.fq.gz	WT_ZT18_rep2_spleen_R2.fq.gz	Por_distal_enhancer	Nr1d1_1st_intron
