## Supplementary material for "Regulation of stereotypic chromatin conformations at enhancers by CLOCK:BMAL1": MS26_Sup_Table3.xlsx

### Sheet: Sheet1
Gene name	sequences	vector
Nr1d1_1st_intron_WT	GGGGCGGTGAGTCAGCCCAGCTTCACCCAGATCTAGGCGGAGAAGGGCGGGGCGGGAGCCTGGCCCTCAGCTGGCCTCACGTCCCCACTCCACGTGTGCCCCTCGCACGTGGCACCCCAACGAGGAACCCCGGAACTCGAAGCACCGCCTTCTCCGCTTCCCTTCTGTCGCAAGGAAAACCCCGCCCTCGCCCCGCCCCTCCCGGGCGTCCTGGGTCGTAGGCTGGCCCTAAAACCAAGCTGGGCCGGGACAACTGAGGGGAGGAGAGAAGGCGACAAGCGTTGCTCCGGCAACTTGAGGGGCGGAGCTCATTATGTAACGAGGCCGGGAGGCAATGACCAATGAGATGGCGGCCACGGCTTCTACTGAATGAAAACAAATGCAGCACGTGGGCCCGGC…	pGL3-promoter vector
Nr1d1_1st_intron_mut_Ebox1	GGGGCGGTGAGTCAGCCCAGCTTCACCCAGATCTAGGCGGAGAAGGGCGGGGCGGGAGCCTGGCCCTCAGCTGGCCTCTACGCCCCACTCCACGTGTGCCCCTCGCACGTGGCACCCCAACGAGGAACCCCGGAACTCGAAGCACCGCCTTCTCCGCTTCCCTTCTGTCGCAAGGAAAACCCCGCCCTCGCCCCGCCCCTCCCGGGCGTCCTGGGTCGTAGGCTGGCCCTAAAACCAAGCTGGGCCGGGACAACTGAGGGGAGGAGAGAAGGCGACAAGCGTTGCTCCGGCAACTTGAGGGGCGGAGCTCATTATGTAACGAGGCCGGGAGGCAATGACCAATGAGATGGCGGCCACGGCTTCTACTGAATGAAAACAAATGCAGCACGTGGGCCCGGC…	pGL3-promoter vector
Nr1d1_1st_intron_mut_Ebox2	GGGGCGGTGAGTCAGCCCAGCTTCACCCAGATCTAGGCGGAGAAGGGCGGGGCGGGAGCCTGGCCCTCAGCTGGCCTCACGTCCCCACTCTCCGGATGCCCCTCGCACGTGGCACCCCAACGAGGAACCCCGGAACTCGAAGCACCGCCTTCTCCGCTTCCCTTCTGTCGCAAGGAAAACCCCGCCCTCGCCCCGCCCCTCCCGGGCGTCCTGGGTCGTAGGCTGGCCCTAAAACCAAGCTGGGCCGGGACAACTGAGGGGAGGAGAGAAGGCGACAAGCGTTGCTCCGGCAACTTGAGGGGCGGAGCTCATTATGTAACGAGGCCGGGAGGCAATGACCAATGAGATGGCGGCCACGGCTTCTACTGAATGAAAACAAATGCAGCACGTGGGCCCGGC…	pGL3-promoter vector
Nr1d1_1st_intron_mut_Ebox3	GGGGCGGTGAGTCAGCCCAGCTTCACCCAGATCTAGGCGGAGAAGGGCGGGGCGGGAGCCTGGCCCTCAGCTGGCCTCACGTCCCCACTCCACGTGTGCCCCTCGTCCGGAGCACCCCAACGAGGAACCCCGGAACTCGAAGCACCGCCTTCTCCGCTTCCCTTCTGTCGCAAGGAAAACCCCGCCCTCGCCCCGCCCCTCCCGGGCGTCCTGGGTCGTAGGCTGGCCCTAAAACCAAGCTGGGCCGGGACAACTGAGGGGAGGAGAGAAGGCGACAAGCGTTGCTCCGGCAACTTGAGGGGCGGAGCTCATTATGTAACGAGGCCGGGAGGCAATGACCAATGAGATGGCGGCCACGGCTTCTACTGAATGAAAACAAATGCAGCACGTGGGCCCGGC…	pGL3-promoter vector
Nr1d1_1st_intron_mut_Ebox4	GGGGCGGTGAGTCAGCCCAGCTTCACCCAGATCTAGGCGGAGAAGGGCGGGGCGGGAGCCTGGCCCTCAGCTGGCCTCACGTCCCCACTCCACGTGTGCCCCTCGCACGTGGCACCCCAACGAGGAACCCCGGAACTCGAAGCACCGCCTTCTCCGCTTCCCTTCTGTCGCAAGGAAAACCCCGCCCTCGCCCCGCCCCTCCCGGGCGTCCTGGGTCGTAGGCTGGCCCTAAAACCAAGCTGGGCCGGGACAACTGAGGGGAGGAGAGAAGGCGACAAGCGTTGCTCCGGCAACTTGAGGGGCGGAGCTCATTATGTAACGAGGCCGGGAGGCAATGACCAATGAGATGGCGGCCACGGCTTCTACTGAATGAAAACAAATGCAGTCCGGAGGCCCGGC…	pGL3-promoter vector
Nr1d1_1st_intron_mut_Ebox5	GGGGCGGTGAGTCAGCCCAGCTTCACCCAGATCTAGGCGGAGAAGGGCGGGGCGGGAGCCTGGCCCTCAGCTGGCCTCACGTCCCCACTCCACGTGTGCCCCTCGCACGTGGCACCCCAACGAGGAACCCCGGAACTCGAAGCACCGCCTTCTCCGCTTCCCTTCTGTCGCAAGGAAAACCCCGCCCTCGCCCCGCCCCTCCCGGGCGTCCTGGGTCGTAGGCTGGCCCTAAAACCAAGCTGGGCCGGGACAACTGAGGGGAGGAGAGAAGGCGACAAGCGTTGCTCCGGCAACTTGAGGGGCGGAGCTCATTATGTAACGAGGCCGGGAGGCAATGACCAATGAGATGGCGGCCACGGCTTCTACTGAATGAAAACAAATGCAGCACGTGGGCCCGGC…	pGL3-promoter vector
Nr1d1_1st_intron_mut_Ebox2&3	GGGGCGGTGAGTCAGCCCAGCTTCACCCAGATCTAGGCGGAGAAGGGCGGGGCGGGAGCCTGGCCCTCAGCTGGCCTCACGTCCCCACTCTCCGGATGCCCCTCGTCCGGAGCACCCCAACGAGGAACCCCGGAACTCGAAGCACCGCCTTCTCCGCTTCCCTTCTGTCGCAAGGAAAACCCCGCCCTCGCCCCGCCCCTCCCGGGCGTCCTGGGTCGTAGGCTGGCCCTAAAACCAAGCTGGGCCGGGACAACTGAGGGGAGGAGAGAAGGCGACAAGCGTTGCTCCGGCAACTTGAGGGGCGGAGCTCATTATGTAACGAGGCCGGGAGGCAATGACCAATGAGATGGCGGCCACGGCTTCTACTGAATGAAAACAAATGCAGCACGTGGGCCCGGC…	pGL3-promoter vector
Nr1d1_1st_intron_mut_Ebox4&5	GGGGCGGTGAGTCAGCCCAGCTTCACCCAGATCTAGGCGGAGAAGGGCGGGGCGGGAGCCTGGCCCTCAGCTGGCCTCACGTCCCCACTCCACGTGTGCCCCTCGCACGTGGCACCCCAACGAGGAACCCCGGAACTCGAAGCACCGCCTTCTCCGCTTCCCTTCTGTCGCAAGGAAAACCCCGCCCTCGCCCCGCCCCTCCCGGGCGTCCTGGGTCGTAGGCTGGCCCTAAAACCAAGCTGGGCCGGGACAACTGAGGGGAGGAGAGAAGGCGACAAGCGTTGCTCCGGCAACTTGAGGGGCGGAGCTCATTATGTAACGAGGCCGGGAGGCAATGACCAATGAGATGGCGGCCACGGCTTCTACTGAATGAAAACAAATGCAGTCCGGAGGCCCGGC…	pGL3-promoter vector
Nr1d1_1st_intron_mut_Ebox2&5	GGGGCGGTGAGTCAGCCCAGCTTCACCCAGATCTAGGCGGAGAAGGGCGGGGCGGGAGCCTGGCCCTCAGCTGGCCTCACGTCCCCACTCTCCGGATGCCCCTCGCACGTGGCACCCCAACGAGGAACCCCGGAACTCGAAGCACCGCCTTCTCCGCTTCCCTTCTGTCGCAAGGAAAACCCCGCCCTCGCCCCGCCCCTCCCGGGCGTCCTGGGTCGTAGGCTGGCCCTAAAACCAAGCTGGGCCGGGACAACTGAGGGGAGGAGAGAAGGCGACAAGCGTTGCTCCGGCAACTTGAGGGGCGGAGCTCATTATGTAACGAGGCCGGGAGGCAATGACCAATGAGATGGCGGCCACGGCTTCTACTGAATGAAAACAAATGCAGCACGTGGGCCCGGC…	pGL3-promoter vector
Nr1d1_1st_intron_mut_Ebox3&4	GGGGCGGTGAGTCAGCCCAGCTTCACCCAGATCTAGGCGGAGAAGGGCGGGGCGGGAGCCTGGCCCTCAGCTGGCCTCACGTCCCCACTCCACGTGTGCCCCTCGTCCGGAGCACCCCAACGAGGAACCCCGGAACTCGAAGCACCGCCTTCTCCGCTTCCCTTCTGTCGCAAGGAAAACCCCGCCCTCGCCCCGCCCCTCCCGGGCGTCCTGGGTCGTAGGCTGGCCCTAAAACCAAGCTGGGCCGGGACAACTGAGGGGAGGAGAGAAGGCGACAAGCGTTGCTCCGGCAACTTGAGGGGCGGAGCTCATTATGTAACGAGGCCGGGAGGCAATGACCAATGAGATGGCGGCCACGGCTTCTACTGAATGAAAACAAATGCAGTCCGGAGGCCCGGC…	pGL3-promoter vector
Nr1d1_1st_intron_mut_all_Ebox	GGGGCGGTGAGTCAGCCCAGCTTCACCCAGATCTAGGCGGAGAAGGGCGGGGCGGGAGCCTGGCCCTCAGCTGGCCTCTACGCCCCACTCTCCGGATGCCCCTCGTCCGGAGCACCCCAACGAGGAACCCCGGAACTCGAAGCACCGCCTTCTCCGCTTCCCTTCTGTCGCAAGGAAAACCCCGCCCTCGCCCCGCCCCTCCCGGGCGTCCTGGGTCGTAGGCTGGCCCTAAAACCAAGCTGGGCCGGGACAACTGAGGGGAGGAGAGAAGGCGACAAGCGTTGCTCCGGCAACTTGAGGGGCGGAGCTCATTATGTAACGAGGCCGGGAGGCAATGACCAATGAGATGGCGGCCACGGCTTCTACTGAATGAAAACAAATGCAGTCCGGAGGCCCGGC…	pGL3-promoter vector
Nr3c2 intron	GGAAAGACCCCAAGTGACCTTCTCAAGGTCATCCTGTGTCTGATTACTGTCATGATTGCTGCATTAGTCACCTTTTTTTAAATTATTCAAAAATACCTGCAGTGAAGCAGTTTATGGGAGGAGTGGTTTGTTTAGCTTACAGTTTCTGGACTTTTGATCTGCAATCGCTTGATTCCATTGCTCTGAGCCTACTGTGGAGCACAGTGCAGAAGCTGTTTACCCAGAGCAGAGTGCCTGTCGCTGTGGAAGACTGGCAGTGTGTGCACGTGTGCACGTGTGCGTGCACGTGTGTCTCAATATGATAGCCAACCTAGGTCACAAGATAAGCTCGTCTCGGTGGTGGGAAGAGGAGATAAAGCGGCACACAGGCCAGAAACATCAGTTTCTGGCACGTGGGTG…	pGL3-promoter vector
DEC1-CDS	ATGGAACGGATCCCCAGCGCGCAACCACCTCCTACCTGCCTGCCCAAAGCTCCAGGGCTGGAGCACGGAGACCTGTCAGGGATGGATTTTGCCCACATGTACCAAGTGTACAAGTCCAGGCGGGGAATAAAACGGAGCGAAGACAGCAAGGAAACTTACAAACTGCCGCACCGGCTGATTGAGAAAAAGAGACGTGACCGGATTAACGAGTGCATTGCCCAGCTGAAGGATCTCCTACCCGAACATCTCAAACTTACTACTTTGGGTCACTTGGAAAAAGCAGTGGTTCTGGAGCTTACGTTGAAGCACGTGAAAGCATTGACAAATCTAATTGATCAGCAGCAGCAGAAAATCATTGCCCTGCAGAGCGGTTTACAAGCTGGTGATTTGTCGGGAAGA…	pcDNA3.1(+)
Por distal enhancer	GGTTCTCTGAGCACAGAATTCTTCCCCCACCCCCACCCCACCCCCACCCCACCCCCACCCCGACTTTGTTCCTGGATCCGTTATGCAACCCAAGCTTCAACTCTGGGTTTGTAGTGTGTCCAGGACCTTGAGGGGAGAGGGACTTTGAAAGCCACGCCTTTCCTCCAGCCTCACCCTTCACGTTTGTGGTCCACGTGCTGTTAGGCCAAGAAACCCTACTGCCCTCTCTCCTCAGTGTAGCAAACAATCCGCTGATTGATTCTCTCTGTCCCGCGATCTCCCCGGCTACAGCTGAATGTTGCTATGGCAACTGTAACCTGCTGTGAAAGGGCTTCTAAGGAGTCTCTCGCTGTGCTTCTGCTGTTAGCACCTCCTGTGGTTCTTAACCTCAGCTATAAG…	pGL3-promoter vector
